# A Versatile Polypharmacology Platform Promotes Cytoprotection and Viability of Human Pluripotent and Differentiated Cells

**DOI:** 10.1101/815761

**Authors:** Yu Chen, Carlos A. Tristan, Lu Chen, Vukasin M. Jovanovic, Claire Malley, Pei-Hsuan Chu, Seungmi Ryu, Tao Deng, Pinar Ormanoglu, Dingyin Tao, Yuhong Fang, Jaroslav Slamecka, Christopher A. LeClair, Sam Michael, Christopher P. Austin, Anton Simeonov, Ilyas Singeç

## Abstract

Clinical translation of human pluripotent stem cells (hPSCs) requires advanced strategies that ensure safe and robust long-term growth and functional differentiation. Pluripotent cells are capable of extensive self-renewal, yet remain highly sensitive to environmental perturbations *in vitro*, posing challenges to their therapeutic use. Here, we deployed innovative high-throughput screening strategies to identify a small molecule cocktail that dramatically improves viability of hPSCs and their differentiated progeny. We discovered that the combination of Chroman 1, Emricasan, Polyamines, and Trans-ISRIB (CEPT) enhanced cell survival of genetically stable hPSCs by simultaneously blocking several stress mechanisms that otherwise compromise cell structure and function. In proof-of-principle experiments we then demonstrated the strong improvements that CEPT provided for several key applications in stem cell research, including routine cell passaging, cryopreservation of pluripotent and differentiated cells, embryoid body and organoid formation, single-cell cloning, genome editing, and new iPSC line generation. Thus, CEPT represents a unique polypharmacology strategy for comprehensive cytoprotection, providing a new rationale for efficient and safe utilization of hPSCs. Conferring cell fitness by multi-target drug combinations may become a common approach in cryobiology, drug development, and regenerative medicine.
