## Supplemental Table 1 for "A Versatile Polypharmacology Platform Promotes Cytoprotection and Viability of Human Pluripotent and Differentiated Cells"

### Sheet: Sheet1
Sample ID	Sample Name	SMILES	PubChem SID	CAS#	CC-v2	AC50 (uM)	Efficacy	Max Data	Primary MOA
NCGC00092288-05	(-)-Blebbistatin	CC1=CC=C2\N=C/3N(CC[C@@]3(O)C(=O)C2=C1)C4=CC=CC=C4	26753178	856925-71-8	1.1	2.9309	96.026	107.757	myosin II ATPase inhibitor
NCGC00345085-01	(-)-Indolactam V	CC(C)[C@@H]1N(C)C2=C3C(=C[NH]C3=CC=C2)C[C@@H](CO)NC1=O	174007218	90365-57-4	1.2	0.8333	45.505	51.21	lineage-specific differentiation enhancer
NCGC00386587-01	(+)-Pagoclone	CC(C)CCC(=O)CC1N(C(=O)C2=CC=CC=C12)C3=CC=C4C=CC(=NC4=N3)Cl		133737-32-3	4		0	22.943
NCGC00371147-01	1-(3-methoxybenzyl)-3-(4-(pyridin-4-yl)thiazol-2-yl)urea	COC1=CC(=CC=C1)CNC(=O)NC2=NC(=CS2)C3=CC=NC=C3		1342276-76-9	1.1	0.1469	120.72	123.593
NCGC00015487-11	1-(5-Isoquinolinylsulfonyl)-2-methylpiperazine dihydrochloride	CC1CNCCN1[S+]([O-])(=O)C2=C3C=CN=CC3=CC=C2	90341587		3	4.6109	92.202	85.522
NCGC00015537-04	1,5-Isoquinolinediol	OC1=CC=CC2=C(O)N=CC=C12	90340598		3	18.3564	42.203	41.011
NCGC00488734-01	19-hydroxysarmentogenin	C[C@]12CC(O)C3[C@@H](CC[C@@H]4C[C@@H](O)CC[C@]34CO)[C@@]1(O)CC[C@@H]2\C5=C\C(=O)OC5			4	0.0042	-11.504	21.793
NCGC00347278-01	A-443654	CC1=N[NH]C2=C1C=C(C=C2)C3=CN=CC(=C3)OC[C@@H](N)CC4=C[NH]C5=C4C=CC=C5	174006490	552325-16-3	4		0	39.765	PKB alpha/Akt1 Inhibitors
NCGC00485887-01	AF38469	CC1=NC(=CC=C1)NC(=O)C2=CC=C(C=C2C(O)=O)C(F)(F)F		1531634-31-7	2.4	5.2119	29.63	22.963
NCGC00378667-01	AKT Kinase Inhibitor	CC[N]1C(=NC2=C1C(=CN=C2C#CCO)OCCCN)C3=NON=C3N		842148-40-7	4		0	46.885
NCGC00095912-03	ALLOXAN	O=C1NC(=O)C(=O)C(=O)N1		2244-11-03	2.4	5.2119	27.202	22.45
NCGC00263199-02	AMG-Tie2-1	CNC1=NC(=CC=N1)C2=CC=CN=C2OC3=CC(=CC=C3C)C(=O)NC4=CC=CC(=C4)C(F)(F)F	174006749	870223-96-4	2.2	18.6548	54.522	57.843	Tie-2 inhibitor
NCGC00379234-02	AS 1892802	OC[C@@H](NC(=O)NC1=CC=C(C=C1)C2=CC=NC=C2)C3=CC=CC=C3		928320-12-1	1.1	1.3092	115.475	117.516
NCGC00386423-03	AT-13148	NC[C@@](O)(C1=CC=C(Cl)C=C1)C2=CC=C(C=C2)C3=C[NH]N=C3		1056901-62-2	1.4	0.104	64.482	89.77
NCGC00346549-01	AT-7867	ClC1=CC=C(C=C1)C2(CCNCC2)C3=CC=C(C=C3)C4=C[NH]N=C4	174006525	857531-00-1	1.1	1.049	92.223	119.499	Akt1/2/3 Inhibitor
NCGC00345839-14	Baricitinib	CC[S+]([O-])(=O)N1CC(CC#N)(C1)[N]2C=C(C=N2)C3=NC=NC4=C3C=C[NH]4		1187594-09-7	2.1	8.2604	113.923	102.71	Jak2 inhibitor
NCGC00346693-01	BMS-265246	CCCCOC1=C2C=N[NH]C2=NC=C1C(=O)C3=C(F)C=C(C)C=C3F	174007097	582315-72-8	1.2	1.177	33.877	42.747	CDK1/2 Inhibitor
NCGC00390286-01	BMS-863233 (XL-413)	ClC1=CC2=C(OC3=C2NC(=N\C3=O)/[C@@H]4CCCN4)C=C1		1169562-71-3	2.4	26.1216	28.26	22.03
NCGC00186019-01	CCG-2046	CCCC1(C)C(C#N)(C#N)C1(C#N)C#N	90341808		2.4	20.5962	23.719	21.779
NCGC00346621-01	CCT-128930	NC1(CCN(CC1)C2=C3C=C[NH]C3=NC=N2)CC4=CC=C(Cl)C=C4	174006521	885499-61-6	3	11.7704	133.458	106.804	PKB/Akt Inhibitor
NCGC00346436-01	CCT-241533	COC1=CC2=NC(=NC(=C2C=C1OC)N[C@@H]3CNC[C@H]3C(C)(C)O)C4=CC(=CC=C4O)F	174006969	1262849-73-9	3	11.7704	117.969	92.08	Checkpoint Kinase 2 (Chk2) Inhibitors
NCGC00387821-03	CEP-28122	COC1=C(NC2=NC(=C(Cl)C=N2)N[C@@H]3[C@@H]\4C[C@@H](\C=C4)[C@@H]3C(N)=O)C=CC5=C1CC[C@H](CC5)N6CCOCC6		1354545-57-5	1.4	0.5848	23.5	23.829
NCGC00345854-01	CEP-33779	CN1CCN(CC1)C2=CC=CC(=C2)NC3=N[N]4C=CC=C(C5=CC=C(C=C5)[S+](C)([O-])=O)C4=N3	174006672	1346168-57-7	1.4	5.8992	25.5	27.794	Jak2 inhibitor
NCGC00386415-04	Cerdulatinib	CC[S+]([O-])(=O)N1CCN(CC1)C2=CC=C(NC3=NC(=C(C=N3)C(N)=O)NC4CC4)C=C2		1198300-79-6	1.2	2.9309	33.6	38.993	Tyk2/Jak/Syk Inhibitors
NCGC00346626-01	CHIR-124	ClC1=CC\2=C(NC(=O)\C(=C2N[C@@H]3CN4CCC3CC4)C5=NC6=C([NH]5)C=CC=C6)C=C1	174007007	405168-59-4	4	0.2349	12.362	21.269	Chk1 Inhibitor
NCGC00378883-01	chroman 1	COC1=CC=C2OC[C@H](CC2=C1)C(=O)NC3=CC=C(C=C3OCCN(C)C)C4=C[NH]N=C4		1273579-40-0	1.1	0.0293	107.93	110.119	ROCK1, ROCK2 Inhibitor
NCGC00386319-04	CK-636	CC1=C(CCNC(=O)C2=CC=CS2)C3=CC=CC=C3[NH]1		442632-72-6	4		0	47.736	Arp2/3 complex inhibitor
NCGC00346718-01	CP-673451	COCCOC1=CC=C2[N](C=NC2=C1)C3=NC4=C(C=CC=C4C=C3)N5CCC(N)CC5	174006575	343787-29-1	4		0	35.651	PDGFR beta inhibitor
NCGC00263101-07	CP-724714	COCC(=O)NC/C=C/C1=CC=C2N=CN=C(NC3=CC=C(OC4=CN=C(C)C=C4)C(=C3)C)C2=C1		383432-38-0	2.4	20.7491	23.5	21.165	HER2 (erbB2) Inhibitor
NCGC00163439-04	Cytochalasin B	C[C@@H]1CCC[C@@H](O)/C=C/C(=O)O[C@]23[C@@H](\C=C\C1)[C@H](O)C(=C)[C@@H](C)[C@H]2[C@H](CC4=CC=CC=C4)NC3=O		14930-96-2	3	7.495	43.192	34.135
NCGC00346716-01	Dabrafenib	CC(C)(C)C1=NC(=C(S1)C2=NC(=NC=C2)N)C3=C(F)C(=CC=C3)N[S+]([O-])(=O)C4=C(F)C=CC=C4F	174006404	405554-55-4	2.4	14.818	21.701	21.959	Raf kinase B Inhibitor
NCGC00483928-01	dBET1	CC1=C(C)C\2=C(S1)[N]3C(=NN=C3[C@@H](CC(=O)NCCCCNC(=O)COC4=C5C(=O)N([C@H]6CCC(=O)NC6=O)C(=O)C5=CC=C4)\N=C2C7=CC=C(Cl)C=C7)C		1799711-21-9	-1.2	0.0041	-67.873	62.144
NCGC00402345-02	Decernotinib	CC[C@@](C)(NC1=CC=NC(=N1)C2=C[NH]C3=C2C=CC=N3)C(=O)NCC(F)(F)F		944842-54-0	1.2	2.9309	30.091	34.013
NCGC00264082-01	DIHYDROCELASTROL	CC1=C2C\C=C\3[C@@](C)(CC[C@@]4(C)[C@H]5C[C@@](C)(CC[C@]5(C)CC[C@]34C)C(O)=O)C2=CC(=C1O)O			2.4	14.6892	26.088	21.22
NCGC00159330-04	Doxofylline	CN1C(=O)N(C)C2=C([N](CC3OCCO3)C=N2)C1=O		69975-86-6	4	0.5212	12.069	22.517
NCGC00018218-17	Edaravone	C\C1=N\N(C(=O)C1)C2=CC=CC=C2		89-25-8	4	0.5212	11	20.973	Free Radical Scavenger
NCGC00346477-01	Emricasan	C[C@H](NC(=O)C(=O)NC1=CC=CC=C1C(C)(C)C)C(=O)N[C@@H](CC(O)=O)C(=O)COC2=C(F)C(=CC(=C2F)F)F	174006947	254750-02-2	3	33.1734	95.848	76.392	Caspase Inhibitors
NCGC00018100-02	Fasudil hydrochloride	[O-][S+](=O)(N1CCCNCC1)C2=C3C=CN=CC3=CC=C2	124883255	105628-07-7	3	33.1734	127.139	107.159	ROCK Inhibitor
NCGC00015428-10	Fluoxetine hydrochloride	CNCCC(OC1=CC=C(C=C1)C(F)(F)F)C2=CC=CC=C2	90341619		4		0	70.366
NCGC00346802-01	Glycyl-H-1152	C[C@H]1CN(CCCN1[S+]([O-])(=O)C2=CC=CC3=C2C(=CN=C3)C)C(=O)CN	174006415	913844-45-8	1.1	3.3173	120.439	120.894	ROCK II Inhibitor
NCGC00263980-01	GLYCYRRHIZIC ACID, AMMONIUM SALT	CC1(C)[C@H](CC[C@@]2(C)C1CC[C@@]3(C)C\4CC[C@@]5(C)CC[C@@](C)(C[C@H]5C4=C/C(=O)C23)C([O-])=O)O[C@@H]6O[C@@H]([C@@H](O[C@@H]7O[C@@H]([C@@H](O)[C@H](O)[C@H]7O)C([O-])=O)[C@H](O)[C@H]6O)C([O-])=O		1405-86-3	2.4	14.6892	26	23.95
NCGC00163451-03	Go-6976	C[N]1C2=C(C=CC=C2)C3=C4C(=O)NCC4=C5C6=C(C=CC=C6)[N](CCC#N)C5=C13	174006399	136194-77-9	2.4	4.6859	37.251	49.061	PKC inhibitor
NCGC00345842-01	GSK-25	CC\1=C(C(\N=C(/N1)C2=CC(=NC=C2)Cl)C3=C(F)C=C(Cl)C=C3)/C(=O)NC4=C(F)C=C5[NH]N=CC5=C4	174006433	874119-56-9	1.1	1.049	118.085	121.09	ROCK Inhibitor
NCGC00241982-03	GSK-269962A	CC[N]1C2=C(C=NC(=C2)OC3=CC(=CC=C3)NC(=O)C4=CC=C(OCCN5CCOCC5)C=C4)N=C1C6=NON=C6N	137275847	850664-21-0	2.3	11.7704	105.683	133.272	ROCK 1, ROCK 2 Inhibitor
NCGC00346096-02	GSK-429286A	CC/1=C(/C(CC(=O)N1)C2=CC=C(C=C2)C(F)(F)F)C(=O)NC3=C(F)C=C4[NH]N=CC4=C3	174006479	864082-47-3	1.1	3.3173	126.474	129.344	ROCK 1, ROCK 2 Inhibitor
NCGC00386168-01	Gynostemma Extract	CC(C)=CCC[C@](C)(O[C@@H]1O[C@H](CO[C@@H]2OC[C@@H](O)[C@H](O)[C@H]2O)[C@@H](O)[C@H](O)[C@H]1O)[C@H]3CC[C@]4(C)[C@@H]3[C@H](O)C[C@@H]5[C@@]6(C)CC[C@H](O[C@@H]7O[C@H](CO)[C@@H](O)[C@H](O)[C@H]7O)C(C)(C)[C@@H]6CC[C@@]45C		80321-63-7	4	0.2558	11.02	20.385
NCGC00162073-05	H-89	[O-][S+](=O)(NCCNC\C=C\C1=CC=C(Br)C=C1)C2=CC=CC3=CN=CC=C23	124892364	127243-85-0	4	1.8655	16.889	25.953	PKB/Akt Inhibitor
NCGC00015549-03	HA-100	[O-][S+](=O)(N1CCNCC1)C2=C3C=CC=NC3=CC=C2	90341528		2.1	7.3078	88.936	88.172
NCGC00015486-03	HA-1004 hydrochloride	NC(=N)NCCNO[S+]([O-])C1=C2C=CN=CC2=CC=C1	90340739		1.2	5.1735	50.01	50.053
NCGC00390629-01	IKK epsilon-IN-1	N#CC1=CC(=CC=C1OC2CCOCC2)C3=NC(=NC=C3)NC4=CC=C(C=C4)N5CCOCC5		1292310-49-6	2.4	14.6892	30.572	28.739
NCGC00345812-01	Ingenol mebutate	C\C=C(C)/C(=O)O[C@H]1C(=C/[C@@]23[C@H](C)C[C@@H]4[C@H]([C@H](\C=C(CO)/[C@@H](O)[C@]12O)C3=O)C4(C)C)\C	174006398	75567-37-2	1.2	0.1177	41.401	57.635	PKC Activator
NCGC00387499-01	KRIBB11	CNC1=NC(=C(C=C1)[N+]([O-])=O)NC2=CC=C3[NH]N=CC3=C2		[342639-96-7]	1.2	0.5848	62.057	72.619
NCGC00346569-01	KW-2449	O=C(N1CCNCC1)C2=CC=C(C=C2)/C=C/C3=N[NH]C4=C3C=CC=C4	174006554	1000669-72-6	3	33.1734	44.487	40.041	Bcr-Abl inhibitor
NCGC00371148-03	KX1-004	OC1=CC(=CC=C1)CNC(=O)C2=CC3=CC(=CC=C3[NH]2)F		518058-84-9	1.1	3.2885	103.486	102.166
NCGC00244256-02	Lestaurtinib	C[C@@]12O[C@@H](C[C@]1(O)CO)[N]3C4=C(C=CC=C4)C5=C6C(=O)NCC6=C7C8=C(C=CC=C8)[N]2C7=C35	174006757	111358-88-4	4	1.177	7.593	52.977	Jak/Tyk/Flt inhibitor
NCGC00484080-01	LX-7101	CN(C)C(=O)OC1=CC=CC(=C1)NC(=O)C2(CN)CCN(CC2)C3=C4C(=C[NH]C4=NC=N3)C		1192189-69-7	4	2.3281	21.576	53.74
NCGC00386920-03	ML192	CC1=NC2=C(C3=C(CCCC3)S2)C(=N1)N4CCN(CC4)C(=O)C5=CC=CO5		460331-61-7	4	0.5212	13.5	25.225
NCGC00244257-01	Momelotinib	O=C(NCC#N)C1=CC=C(C=C1)C2=NC(=NC=C2)NC3=CC=C(C=C3)N4CCOCC4	137275866	1056634-68-4	1.4	0.935	38.73	79.24	Jak1/2 inhibitor
NCGC00168845-02	NCGC00168845-02	OCC(=C)C(=O)O[C@H]1CC(=C)[C@@H]2C[C@H](O)C(=C)[C@@H]2[C@H]3OC(=O)C(=C)[C@H]13			2.4	3.6125	27.125	21.796
NCGC00244250-02	NCGC00244250	CN(C)C1=CC=C(NC2=N[N](C(=N2)N)C(=O)C3=C(F)C=CC=C3F)C=C1	174006689	1261496-45-0	1.2	8.3328	39.271	40.043	Tyk 2 inhibitor
NCGC00347879-02	NCGC00347879-02	CC(C)CC(=O)OC1O\C=C(\CO[C@@H]2O[C@H](CO)[C@@H](O)[C@H](O)[C@H]2O)C3CC(O)C(O)(CO)C13			4		0	30.872
NCGC00380931-01	NCGC00380931-01	CC1(CCOC2OC(CO)C(O)C(O)C2O)CCC34OC3(C1)C(O)CC5C(C)(CCCC45C)C(O)=O			2.4	11.4258	28.035	24.962
NCGC00381003-01	NCGC00381003-01	C[C@@H]1O[C@@H](OC2C(O)C(O)C(CO)OC2O[C@@H]3[C@@H](O)[C@H](O)[C@H](O[C@H]3O[C@H]4CC[C@@]5(C)C(CC[C@]6(C)C5C\C=C/7C8CC(C)(C)CC(O)[C@]8(C)CC[C@@]67C)C4(C)C)C(O)=O)[C@H](O)[C@H](O)[C@H]1O			2.4	2.4829	24.5	22.063
NCGC00384655-01	NCGC00384655-01	CC(=O)O[C@H]1C(=O)[C@]2(C)C(O)C[C@H]3OC[C@@]3(OC(C)=O)[C@H]2[C@H](OC(=O)C4=CC=CC=C4)[C@]5(O)C[C@H](O)C(=C1C5(C)C)C			2.4	1.7385	29.123	23.913
NCGC00384798-01	NCGC00384798-01	CC1(C)CC[C@@]2(CC[C@]3(C)\C(=C/CC4[C@@]5(C)CC[C@H](O[C@@H]6OC[C@@H](O)[C@H](O)[C@H]6O)[C@](C)(C5CC[C@@]34C)C(O)=O)[C@@H]2C1)C(=O)O[C@@H]7O[C@H](CO[C@@H]8O[C@H](CO)[C@@H](O)[C@H](O)[C@H]8O[C@@H]9O[C@H](CO)[C@H](O)[C@H](O)[C@H]9O)[C@@H](O)[C@H](O[C@@H]%10O[C@H](CO)[C@@H](O)[C@H](O)[C@H]%10O)[C@H]7O			4		0	38.806
NCGC00384860-01	NCGC00384860-01	COC1=CC=C2[C@@H]3OC4=C(C=CC(=C4)O)[C@@H]3COC2=C1O			2.4	18.4927	29.092	22.815
NCGC00385284-01	NCGC00385284-01	CC(/CC[C@@H]1C(=C)CC[C@@H]2[C@@](C)(CO[C@@H]3O[C@H](CO)[C@@H](O)[C@H](O)[C@H]3O)[C@H](O)CC[C@@]12C)=C\CO[C@@H]4O[C@H](CO)[C@@H](O)[C@H](O)[C@H]4O			-1.2	0.0012	-31.238	26.382
NCGC00385739-01	NCGC00385739-01	C[C@@H]1O[C@@H](O[C@@H]2[C@@H](O)[C@@H](O)[C@@H](CO)O[C@H]2O[C@@H]3[C@@H](O)[C@H](O)[C@H](O[C@H]3O[C@H]4CC[C@@]5(C)C(CC[C@]6(C)C5C\C=C/7[C@@H]8CC(C)(C[C@@H](O)[C@]8(C)CC[C@@]67C)C(O)=O)[C@@]4(C)CO)C(O)=O)[C@H](O)[C@H](O)[C@H]1O			2.4	3.1257	24.5	23.021
NCGC00386932-01	NCGC00386932-01	COC(=O)C1=C(N=CC(=C1)Br)N2CCC(NC3CCCCC3)C(O)C2			-1.4	0.0037	-26.549	22.589
NCGC00370913-02	NIDA-41020	COC1=CC=C(C=C1)C2=C(C)C(=N[N]2C3=CC=C(Cl)C=C3Cl)C(=O)NN4CCCCC4		502486-89-7	2.4	23.2809	30.517	26.906
NCGC00346950-03	NU-6102	N[S+]([O-])(=O)C1=CC=C(NC2=NC3=C([NH]C=N3)C(=N2)OCC4CCCCC4)C=C1		444722-95-6	3	5.2119	43.828	34.803	CDK 1 & 2 inhibitor
NCGC00390707-03	Oclacitinib (PF-03394197)	CN[S+]([O-])(=O)C[C@H]1CC[C@@H](CC1)N(C)C2=C3C=C[NH]C3=NC=N2		1208319-26-9	3	20.7491	99.858	93.791
NCGC00346594-02	Oleanolic acid	CC1(C)C[C@H](C2CC[C@]3(C)\C(=C/C[C@@H]4[C@@]5(C)CC[C@H](O)C(C)(C)[C@@H]5CC[C@@]34C)[C@@H]2C1)C(O)=O		508-02-1	4	0.0369	-10.709	20.263	Secretory Phospholipase A2 (sPLA2) Inhibitors
NCGC00387467-01	OXA 06 dihydrochloride	FC1=CC=CC=C1CNCC2=CC=C(C=C2)C3=C4C=C[NH]C4=NC=C3			1.1	0.7362	109.696	108.232
NCGC00094748-06	OXYPHENBUTAZONE	CCCCC1C(=O)N(N(C1=O)C2=CC=C(O)C=C2)C3=CC=CC=C3		7081-38-1, 129-20-4 [anhydrous]	2.4	23.2809	25.673	22.365
NCGC00390733-02	PF-06447475	N#CC1=CC=CC(=C1)C2=C[NH]C3=NC=NC(=C23)N4CCOCC4		1527473-33-1	3	16.4816	44.633	42.797
NCGC00386721-01	PF-956980	C[C@@H]1CCN(C[C@@H]1N(C)C2=C3C=C[NH]C3=NC=N2)C(=O)N4CCCC4		1262832-74-5	3	23.2809	52.964	47.751
NCGC00094321-03	Phorbol 12-myristate 13-acetate	CCCCCCCCCCCCCC(=O)O[C@@H]1[C@@H](C)[C@@]2(O)[C@@H](\C=C(CO)/C[C@]3(O)[C@H]2\C=C(C)/C3=O)[C@@H]4C(C)(C)[C@]14OC(C)=O	90341751		1.4	0.0206	36.804	48.485
NCGC00025188-08	Pinacidil	CC(N\C(NC1=CC=NC=C1)=N/C#N)C(C)(C)C	90341497		3	23.1093	86.43	83.115
NCGC00488601-01	podosporin A	C/C=C/C(=O)[C@@H](C)/C1=C/C(=O)/C2=C(/O[C@@]34CC[C@H](O)C(C)(C)[C@@H]3CC[C@H](C)[C@@]4(C)C2)C1=O			4		0	26.174
NCGC00379187-01	PPY A	COC1=C(C=CC=C1)C2=C[NH]C3=NC=C(C=C23)C4=CC(=CN=C4)C(=O)N(C)C		[875634-01-8]	3	2.9309	41.897	37.422
NCGC00345828-01	Pyridone 6	CC(C)(C)C1=NC2=C([NH]1)C3=CC=C(F)C=C3C4=C2\C=C/NC4=O	174006716	457081-03-7	4		0	28.085	Jak inhibitor
NCGC00370759-04	Pyrintegrin	OC1=CC2=C(C=C1)N(CCC2)C3=NC(=NC=C3)NC4=CC=C(C=C4)[S+]([O-])(=O)NCC5CC5		1228445-38-2	2.4	3.2885	31	27.848
NCGC00389721-01	Q-VD-OPh hydrate	CC(C)C(NC(=O)C1=NC2=CC=CC=C2C=C1)C(=O)NC(CC(O)=O)C(=O)COC3=C(F)C=CC=C3F		1135695-98-5	1.1	1.1668	85.882	93.542	Irreversible pan-Caspase inhibitor
NCGC00485034-01	Rhodblock 6	O=C(NC1=CC2=C([NH]N=C2)C=C1)C3CCC3		886625-06-5	3	23.2809	67.863	61.607
NCGC00371153-09	RKI-1447	OC1=CC(=CC=C1)CNC(=O)NC2=NC(=CS2)C3=CC=NC=C3		1342278-01-6	1.1	0.0826	105.531	103.152	ROCK1, ROCK2 Inhibitor
NCGC00263200-01	RO495	CC1=NC(=NC(=C1)NC2=CC(=CC=N2)NC(=O)C3=C(Cl)C=CC=C3Cl)N	137276044	1258296-60-4	1.2	4.6859	73.062	89.283	Tyk 2 inhibitor
NCGC00378661-01	ROCK inhibitor	CC1=C[NH]C2=NC=CC(=C12)OC3=C(F)C=C(NC4=NC(=NC(=C4)Cl)N)C=C3F		867017-68-3	1.4	0.0207	59.764	103.196
NCGC00244253-11	Ruxolitinib	N#CC[C@H](C1CCCC1)[N]2C=C(C=N2)C3=NC=NC4=C3C=C[NH]4		1092939-17-7	2.1	8.2604	89.793	81.165	Jak1/2 inhibitor
NCGC00387847-04	Ruxolitinib,Freebase	N#CCC(C1CCCC1)[N]2C=C(C=N2)C3=C4C=C[NH]C4=NC=N3		941678-49-5	3	10.3992	47.973	87.046	Jak1/2 inhibitor
NCGC00390742-01	SAR407899 (hydrochloride)	O=C1N\C=C/C2=CC(=CC=C12)OC3CCNCC3		923262-96-8	1.1	2.9309	112.122	116.335
NCGC00025035-05	SB-203580	C[S+]([O-])C1=CC=C(C=C1)C2=NC(=C([NH]2)C3=CC=NC=C3)C4=CC=C(F)C=C4	124886984	152121-47-6	3	15.2064	37.355	35.564	p38 MAPK Inhibitor
NCGC00015950-07	SB-415286	OC1=C(Cl)C=C(N\C2=C(\C(=O)NC2=O)C3=C(C=CC=C3)[N+]([O-])=O)C=C1	174007074	264218-23-7	3	33.1734	65.129	52.475	GSK-3 inhibitor
NCGC00273984-03	SB-747651-A	CC[N]1C(=NC2=CN=CC(=C12)CNC3CCNCC3)C4=NON=C4N	174007095	607372-46-3	1.2	2.9566	68.718	111.119	MSK-1,-2 Inhibitor
NCGC00378833-03	Sitaxentan sodium	CC1=C(CC(=O)C2=C(C=CS2)[S](=O)(=O)[N-]C3=C(Cl)C(=NO3)C)C=C4OCOC4=C1		210421-74-2	2.4	26.1216	27.084	21.686
NCGC00263095-01	Sotrastaurin	CN1CCN(CC1)C2=NC3=CC=CC=C3C(=N2)C4C(C(=O)NC4=O)C5=C[NH]C6=CC=CC=C56	137275939	425637-18-9	2.2	16.6261	36.534	35.089	PKC inhibitor
NCGC00345833-06	SR-3677	CN(C)CCOC1=CC(=CC=C1NC(=O)C2COC3=CC=CC=C3O2)C4=C[NH]N=C4		1072959-67-1	1.1	0.5848	118.257	121.984	ROCK II Inhibitor
NCGC00263141-01	STF-083010	OC1=CC=C2C=CC=CC2=C1/C=N/[S+]([O-])(=O)C3=CC=CS3	137275985	307543-71-1	2.2	26.3506	82.425	66.462	Serine/Threonine Kinase/Endoribonuclease IRE1 Inhibitor
NCGC00092352-04	TBB	BrC1=C(Br)C(=C2N=N[NH]C2=C1Br)Br	90341691		2.4	32.6427	33.727	28.55
NCGC00095962-03	TETRAC	OC(=O)CC1=CC(=C(OC2=CC(=C(O)C(=C2)I)I)C(=C1)I)I		67-30-1	3	14.6892	35.812	34.229
NCGC00244252-01	TG-101348	CC1=C(NC2=CC(=CC=C2)[S+]([O-])(=O)NC(C)(C)C)N=C(NC3=CC=C(OCCN4CCCC4)C=C3)N=C1	137275863	936091-26-8	3	33.1734	67.25	55.145	multi-kinase
NCGC00187983-10	Thiazovivin	O=C(NCC1=CC=CC=C1)C2=CSC(=N2)NC3=CC=NC=N3		1226056-71-8	1.1	0.414	80.587	88.296	ROCK Inhibitor
NCGC00485235-01	Thiostrepton from Streptomyces azureus	CCC(C)C1NC2\C=C/C3=C(N=C(C=C3C(C)O)C(=O)OC(C)C4NC(=O)C5=CSC(=N5)C(NC(=O)C\6CSC(=N6)\C(NC(=O)C(NC(=O)C7=CSC(=N7)C8(CCC(=N/C8C9=CSC4=N9)\C%10=NC(=CS%10)C(=O)NC(=C)C(=O)NC(=C)C(N)=O)NC(=O)C(C)NC(=O)C(=C)NC(=O)C(C)NC1=O)C(C)O)=C\C)C(C)(O)C(C)O)C2O		1393-48-2	2.4	14.6892	30.155	28.411
NCGC00094792-06	Tioguanine	NC/1=N/C2=C([NH]C=N2)C(=S)N1	174007001	154-42-7	4		0	21.265	Purine Antagonist
NCGC00379087-01	Tipranavir	CCC[C@@]1(CCC2=CC=CC=C2)CC(=C([C@H](CC)C3=CC=CC(=C3)N[S+]([O-])(=O)C4=CC=C(C=N4)C(F)(F)F)/C(=O)O1)\O		174484-41-4	2.4	26.1216	26.523	21.746
NCGC00263215-02	Torin-1	CCC(=O)N1CCN(CC1)C2=C(C=C(C=C2)N3C(=O)\C=C/C4=C3C5=CC(=CC=C5N=C4)C6=CN=C7C=CC=CC7=C6)C(F)(F)F	174006448	1222998-36-8	2.4	10.4904	31.218	27.658	mTOR inhibitor
NCGC00018148-07	tryptoline	C1CC2=C(CN1)[NH]C3=CC=CC=C23			-1.2	0.0009	-33.104	27.929
NCGC00386408-03	URMC-099	CN1CCN(CC1)CC2=CC=C(C=C2)C3=CC4=C([NH]C=C4C5=CC=C6[NH]C=CC6=C5)N=C3		1229582-33-5	2.4	5.2119	33.606	27.059
NCGC00178163-04	URSOLIC ACID	C[C@@H]1CC[C@@]2(CC[C@]3(C)\C(=C/CC4[C@@]5(C)CC[C@H](O)C(C)(C)C5CC[C@@]34C)C2[C@H]1C)C(O)=O		77-52-1	4	0.5212	11.651	22.265	STAT-3 Inhibitor
NCGC00379115-01	VU 0285683	[F]C1=CC(=CC(=C1)C2=NC(=NO2)C3=NC=CC=C3)[C]#[N]		[327056-22-4]	4		0	21.284
NCGC00389508-02	XL-019	O=C(NC1=CC=C(C=C1)C2=NC(=NC=C2)NC3=CC=C(C=C3)N4CCOCC4)C5CCCN5		945755-56-6	3	23.2809	35.5	29.975
NCGC00092276-06	Y-27632	C[C@@H](N)C1CC[C@@H](CC1)C(=O)NC2=CC=NC=C2	90340876	331752-47-7	2.1	7.3078	96.189	95.493	ROCK 1, ROCK 2 Inhibitor
NCGC00346944-02	Y-39983	C[C@@H](N)C1=CC=C(C=C1)C(=O)NC2=C3C=C[NH]C3=NC=C2		173897-44-4	1.1	0.369	121.366	126.966	ROCK Inhibitor

### Sheet: Sheet2
Sample Name	PubChem SID	CAS#	CC-v2	AC50 (uM)	Efficacy	Max Data	Primary MOA	SMILES
GSK-269962A	137275847	850664-21-0	2.3	11.7704	105.683	133.272	ROCK 1, ROCK 2 Inhibitor	CC[N]1C2=C(C=NC(=C2)OC3=CC(=CC=C3)NC(=O)C4=CC=C(OCCN5CCOCC5)C=C4)N=C1C6=NON=C6N
GSK-429286A	174006479	864082-47-3	1.1	3.3173	126.474	129.344	ROCK 1, ROCK 2 Inhibitor	CC/1=C(/C(CC(=O)N1)C2=CC=C(C=C2)C(F)(F)F)C(=O)NC3=C(F)C=C4[NH]N=CC4=C3
Y-39983		173897-44-4	1.1	0.369	121.366	126.966	ROCK Inhibitor	C[C@@H](N)C1=CC=C(C=C1)C(=O)NC2=C3C=C[NH]C3=NC=C2
1-(3-methoxybenzyl)-3-(4-(pyridin-4-yl)thiazol-2-yl)urea		1342276-76-9	1.1	0.1469	120.72	123.593		COC1=CC(=CC=C1)CNC(=O)NC2=NC(=CS2)C3=CC=NC=C3
SR-3677		1072959-67-1	1.1	0.5848	118.257	121.984	ROCK II Inhibitor	CN(C)CCOC1=CC(=CC=C1NC(=O)C2COC3=CC=CC=C3O2)C4=C[NH]N=C4
GSK-25	174006433	874119-56-9	1.1	1.049	118.085	121.09	ROCK Inhibitor	CC\1=C(C(\N=C(/N1)C2=CC(=NC=C2)Cl)C3=C(F)C=C(Cl)C=C3)/C(=O)NC4=C(F)C=C5[NH]N=CC5=C4
Glycyl-H-1152	174006415	913844-45-8	1.1	3.3173	120.439	120.894	ROCK II Inhibitor	C[C@H]1CN(CCCN1[S+]([O-])(=O)C2=CC=CC3=C2C(=CN=C3)C)C(=O)CN
AT-7867	174006525	857531-00-1	1.1	1.049	92.223	119.499	Akt1/2/3 Inhibitor	ClC1=CC=C(C=C1)C2(CCNCC2)C3=CC=C(C=C3)C4=C[NH]N=C4
AS 1892802		928320-12-1	1.1	1.3092	115.475	117.516		OC[C@@H](NC(=O)NC1=CC=C(C=C1)C2=CC=NC=C2)C3=CC=CC=C3
SAR407899 (hydrochloride)		923262-96-8	1.1	2.9309	112.122	116.335		O=C1N\C=C/C2=CC(=CC=C12)OC3CCNCC3
SB-747651-A	174007095	607372-46-3	1.2	2.9566	68.718	111.119	MSK-1,-2 Inhibitor	CC[N]1C(=NC2=CN=CC(=C12)CNC3CCNCC3)C4=NON=C4N
chroman 1		1273579-40-0	1.1	0.0293	107.93	110.119	ROCK1, ROCK2 Inhibitor	COC1=CC=C2OC[C@H](CC2=C1)C(=O)NC3=CC=C(C=C3OCCN(C)C)C4=C[NH]N=C4
OXA 06 dihydrochloride			1.1	0.7362	109.696	108.232		FC1=CC=CC=C1CNCC2=CC=C(C=C2)C3=C4C=C[NH]C4=NC=C3
(-)-Blebbistatin	26753178	856925-71-8	1.1	2.9309	96.026	107.757	myosin II ATPase inhibitor	CC1=CC=C2\N=C/3N(CC[C@@]3(O)C(=O)C2=C1)C4=CC=CC=C4
Fasudil hydrochloride	124883255	105628-07-7	3	33.1734	127.139	107.159	ROCK Inhibitor	[O-][S+](=O)(N1CCCNCC1)C2=C3C=CN=CC3=CC=C2
CCT-128930	174006521	885499-61-6	3	11.7704	133.458	106.804	PKB/Akt Inhibitor	NC1(CCN(CC1)C2=C3C=C[NH]C3=NC=N2)CC4=CC=C(Cl)C=C4
ROCK inhibitor		867017-68-3	1.4	0.0207	59.764	103.196		CC1=C[NH]C2=NC=CC(=C12)OC3=C(F)C=C(NC4=NC(=NC(=C4)Cl)N)C=C3F
RKI-1447		1342278-01-6	1.1	0.0826	105.531	103.152	ROCK1, ROCK2 Inhibitor	OC1=CC(=CC=C1)CNC(=O)NC2=NC(=CS2)C3=CC=NC=C3
Baricitinib		1187594-09-7	2.1	8.2604	113.923	102.71	Jak2 inhibitor	CC[S+]([O-])(=O)N1CC(CC#N)(C1)[N]2C=C(C=N2)C3=NC=NC4=C3C=C[NH]4
KX1-004		518058-84-9	1.1	3.2885	103.486	102.166		OC1=CC(=CC=C1)CNC(=O)C2=CC3=CC(=CC=C3[NH]2)F
Y-27632	90340876	331752-47-7	2.1	7.3078	96.189	95.493	ROCK 1, ROCK 2 Inhibitor	C[C@@H](N)C1CC[C@@H](CC1)C(=O)NC2=CC=NC=C2
Oclacitinib (PF-03394197)		1208319-26-9	3	20.7491	99.858	93.791		CN[S+]([O-])(=O)C[C@H]1CC[C@@H](CC1)N(C)C2=C3C=C[NH]C3=NC=N2
Q-VD-OPh hydrate		1135695-98-5	1.1	1.1668	85.882	93.542	Irreversible pan-Caspase inhibitor	CC(C)C(NC(=O)C1=NC2=CC=CC=C2C=C1)C(=O)NC(CC(O)=O)C(=O)COC3=C(F)C=CC=C3F
CCT-241533	174006969	1262849-73-9	3	11.7704	117.969	92.08	Checkpoint Kinase 2 (Chk2) Inhibitors	COC1=CC2=NC(=NC(=C2C=C1OC)N[C@@H]3CNC[C@H]3C(C)(C)O)C4=CC(=CC=C4O)F
AT-13148		1056901-62-2	1.4	0.104	64.482	89.77		NC[C@@](O)(C1=CC=C(Cl)C=C1)C2=CC=C(C=C2)C3=C[NH]N=C3
RO495	137276044	1258296-60-4	1.2	4.6859	73.062	89.283	Tyk 2 inhibitor	CC1=NC(=NC(=C1)NC2=CC(=CC=N2)NC(=O)C3=C(Cl)C=CC=C3Cl)N
Thiazovivin		1226056-71-8	1.1	0.414	80.587	88.296	ROCK Inhibitor	O=C(NCC1=CC=CC=C1)C2=CSC(=N2)NC3=CC=NC=N3
HA-100	90341528		2.1	7.3078	88.936	88.172		[O-][S+](=O)(N1CCNCC1)C2=C3C=CC=NC3=CC=C2
Ruxolitinib,Freebase		941678-49-5	3	10.3992	47.973	87.046	Jak1/2 inhibitor	N#CCC(C1CCCC1)[N]2C=C(C=N2)C3=C4C=C[NH]C4=NC=N3
1-(5-Isoquinolinylsulfonyl)-2-methylpiperazine dihydrochloride	90341587		3	4.6109	92.202	85.522		CC1CNCCN1[S+]([O-])(=O)C2=C3C=CN=CC3=CC=C2
Pinacidil	90341497		3	23.1093	86.43	83.115		CC(N\C(NC1=CC=NC=C1)=N/C#N)C(C)(C)C
Ruxolitinib		1092939-17-7	2.1	8.2604	89.793	81.165	Jak1/2 inhibitor	N#CC[C@H](C1CCCC1)[N]2C=C(C=N2)C3=NC=NC4=C3C=C[NH]4
Momelotinib	137275866	1056634-68-4	1.4	0.935	38.73	79.24	Jak1/2 inhibitor	O=C(NCC#N)C1=CC=C(C=C1)C2=NC(=NC=C2)NC3=CC=C(C=C3)N4CCOCC4
Emricasan	174006947	254750-02-2	3	33.1734	95.848	76.392	Caspase Inhibitors	C[C@H](NC(=O)C(=O)NC1=CC=CC=C1C(C)(C)C)C(=O)N[C@@H](CC(O)=O)C(=O)COC2=C(F)C(=CC(=C2F)F)F
KRIBB11		[342639-96-7]	1.2	0.5848	62.057	72.619		CNC1=NC(=C(C=C1)[N+]([O-])=O)NC2=CC=C3[NH]N=CC3=C2
Fluoxetine hydrochloride	90341619		4		0	70.366		CNCCC(OC1=CC=C(C=C1)C(F)(F)F)C2=CC=CC=C2
STF-083010	137275985	307543-71-1	2.2	26.3506	82.425	66.462	Serine/Threonine Kinase/Endoribonuclease IRE1 Inhibitor	OC1=CC=C2C=CC=CC2=C1/C=N/[S+]([O-])(=O)C3=CC=CS3
dBET1		1799711-21-9	-1.2	0.0041	-67.873	62.144		CC1=C(C)C\2=C(S1)[N]3C(=NN=C3[C@@H](CC(=O)NCCCCNC(=O)COC4=C5C(=O)N([C@H]6CCC(=O)NC6=O)C(=O)C5=CC=C4)\N=C2C7=CC=C(Cl)C=C7)C
Rhodblock 6		886625-06-5	3	23.2809	67.863	61.607		O=C(NC1=CC2=C([NH]N=C2)C=C1)C3CCC3
AMG-Tie2-1	174006749	870223-96-4	2.2	18.6548	54.522	57.843	Tie-2 inhibitor	CNC1=NC(=CC=N1)C2=CC=CN=C2OC3=CC(=CC=C3C)C(=O)NC4=CC=CC(=C4)C(F)(F)F
Ingenol mebutate	174006398	75567-37-2	1.2	0.1177	41.401	57.635	PKC Activator	C\C=C(C)/C(=O)O[C@H]1C(=C/[C@@]23[C@H](C)C[C@@H]4[C@H]([C@H](\C=C(CO)/[C@@H](O)[C@]12O)C3=O)C4(C)C)\C
TG-101348	137275863	936091-26-8	3	33.1734	67.25	55.145	multi-kinase	CC1=C(NC2=CC(=CC=C2)[S+]([O-])(=O)NC(C)(C)C)N=C(NC3=CC=C(OCCN4CCCC4)C=C3)N=C1
LX-7101		1192189-69-7	4	2.3281	21.576	53.74		CN(C)C(=O)OC1=CC=CC(=C1)NC(=O)C2(CN)CCN(CC2)C3=C4C(=C[NH]C4=NC=N3)C
Lestaurtinib	174006757	111358-88-4	4	1.177	7.593	52.977	Jak/Tyk/Flt inhibitor	C[C@@]12O[C@@H](C[C@]1(O)CO)[N]3C4=C(C=CC=C4)C5=C6C(=O)NCC6=C7C8=C(C=CC=C8)[N]2C7=C35
SB-415286	174007074	264218-23-7	3	33.1734	65.129	52.475	GSK-3 inhibitor	OC1=C(Cl)C=C(N\C2=C(\C(=O)NC2=O)C3=C(C=CC=C3)[N+]([O-])=O)C=C1
(-)-Indolactam V	174007218	90365-57-4	1.2	0.8333	45.505	51.21	lineage-specific differentiation enhancer	CC(C)[C@@H]1N(C)C2=C3C(=C[NH]C3=CC=C2)C[C@@H](CO)NC1=O
HA-1004 hydrochloride	90340739		1.2	5.1735	50.01	50.053		NC(=N)NCCNO[S+]([O-])C1=C2C=CN=CC2=CC=C1
Go-6976	174006399	136194-77-9	2.4	4.6859	37.251	49.061	PKC inhibitor	C[N]1C2=C(C=CC=C2)C3=C4C(=O)NCC4=C5C6=C(C=CC=C6)[N](CCC#N)C5=C13
Phorbol 12-myristate 13-acetate	90341751		1.4	0.0206	36.804	48.485		CCCCCCCCCCCCCC(=O)O[C@@H]1[C@@H](C)[C@@]2(O)[C@@H](\C=C(CO)/C[C@]3(O)[C@H]2\C=C(C)/C3=O)[C@@H]4C(C)(C)[C@]14OC(C)=O
PF-956980		1262832-74-5	3	23.2809	52.964	47.751		C[C@@H]1CCN(C[C@@H]1N(C)C2=C3C=C[NH]C3=NC=N2)C(=O)N4CCCC4
CK-636		442632-72-6	4		0	47.736	Arp2/3 complex inhibitor	CC1=C(CCNC(=O)C2=CC=CS2)C3=CC=CC=C3[NH]1
AKT Kinase Inhibitor		842148-40-7	4		0	46.885		CC[N]1C(=NC2=C1C(=CN=C2C#CCO)OCCCN)C3=NON=C3N
PF-06447475		1527473-33-1	3	16.4816	44.633	42.797		N#CC1=CC=CC(=C1)C2=C[NH]C3=NC=NC(=C23)N4CCOCC4
BMS-265246	174007097	582315-72-8	1.2	1.177	33.877	42.747	CDK1/2 Inhibitor	CCCCOC1=C2C=N[NH]C2=NC=C1C(=O)C3=C(F)C=C(C)C=C3F
1,5-Isoquinolinediol	90340598		3	18.3564	42.203	41.011		OC1=CC=CC2=C(O)N=CC=C12
NCGC00244250	174006689	1261496-45-0	1.2	8.3328	39.271	40.043	Tyk 2 inhibitor	CN(C)C1=CC=C(NC2=N[N](C(=N2)N)C(=O)C3=C(F)C=CC=C3F)C=C1
KW-2449	174006554	1000669-72-6	3	33.1734	44.487	40.041	Bcr-Abl inhibitor	O=C(N1CCNCC1)C2=CC=C(C=C2)/C=C/C3=N[NH]C4=C3C=CC=C4
A-443654	174006490	552325-16-3	4		0	39.765	PKB alpha/Akt1 Inhibitors	CC1=N[NH]C2=C1C=C(C=C2)C3=CN=CC(=C3)OC[C@@H](N)CC4=C[NH]C5=C4C=CC=C5
Cerdulatinib		1198300-79-6	1.2	2.9309	33.6	38.993	Tyk2/Jak/Syk Inhibitors	CC[S+]([O-])(=O)N1CCN(CC1)C2=CC=C(NC3=NC(=C(C=N3)C(N)=O)NC4CC4)C=C2
NCGC00384798-01			4		0	38.806		CC1(C)CC[C@@]2(CC[C@]3(C)\C(=C/CC4[C@@]5(C)CC[C@H](O[C@@H]6OC[C@@H](O)[C@H](O)[C@H]6O)[C@](C)(C5CC[C@@]34C)C(O)=O)[C@@H]2C1)C(=O)O[C@@H]7O[C@H](CO[C@@H]8O[C@H](CO)[C@@H](O)[C@H](O)[C@H]8O[C@@H]9O[C@H](CO)[C@H](O)[C@H](O)[C@H]9O)[C@@H](O)[C@H](O[C@@H]%10O[C@H](CO)[C@@H](O)[C@H](O)[C@H]%10O)[C@H]7O
PPY A		[875634-01-8]	3	2.9309	41.897	37.422		COC1=C(C=CC=C1)C2=C[NH]C3=NC=C(C=C23)C4=CC(=CN=C4)C(=O)N(C)C
CP-673451	174006575	343787-29-1	4		0	35.651	PDGFR beta inhibitor	COCCOC1=CC=C2[N](C=NC2=C1)C3=NC4=C(C=CC=C4C=C3)N5CCC(N)CC5
SB-203580	124886984	152121-47-6	3	15.2064	37.355	35.564	p38 MAPK Inhibitor	C[S+]([O-])C1=CC=C(C=C1)C2=NC(=C([NH]2)C3=CC=NC=C3)C4=CC=C(F)C=C4
Sotrastaurin	137275939	425637-18-9	2.2	16.6261	36.534	35.089	PKC inhibitor	CN1CCN(CC1)C2=NC3=CC=CC=C3C(=N2)C4C(C(=O)NC4=O)C5=C[NH]C6=CC=CC=C56
NU-6102		444722-95-6	3	5.2119	43.828	34.803	CDK 1 & 2 inhibitor	N[S+]([O-])(=O)C1=CC=C(NC2=NC3=C([NH]C=N3)C(=N2)OCC4CCCCC4)C=C1
TETRAC		67-30-1	3	14.6892	35.812	34.229		OC(=O)CC1=CC(=C(OC2=CC(=C(O)C(=C2)I)I)C(=C1)I)I
Cytochalasin B		14930-96-2	3	7.495	43.192	34.135		C[C@@H]1CCC[C@@H](O)/C=C/C(=O)O[C@]23[C@@H](\C=C\C1)[C@H](O)C(=C)[C@@H](C)[C@H]2[C@H](CC4=CC=CC=C4)NC3=O
Decernotinib		944842-54-0	1.2	2.9309	30.091	34.013		CC[C@@](C)(NC1=CC=NC(=N1)C2=C[NH]C3=C2C=CC=N3)C(=O)NCC(F)(F)F
NCGC00347879-02			4		0	30.872		CC(C)CC(=O)OC1O\C=C(\CO[C@@H]2O[C@H](CO)[C@@H](O)[C@H](O)[C@H]2O)C3CC(O)C(O)(CO)C13
XL-019		945755-56-6	3	23.2809	35.5	29.975		O=C(NC1=CC=C(C=C1)C2=NC(=NC=C2)NC3=CC=C(C=C3)N4CCOCC4)C5CCCN5
IKK epsilon-IN-1		1292310-49-6	2.4	14.6892	30.572	28.739		N#CC1=CC(=CC=C1OC2CCOCC2)C3=NC(=NC=C3)NC4=CC=C(C=C4)N5CCOCC5
TBB	90341691		2.4	32.6427	33.727	28.55		BrC1=C(Br)C(=C2N=N[NH]C2=C1Br)Br
Thiostrepton from Streptomyces azureus		1393-48-2	2.4	14.6892	30.155	28.411		CCC(C)C1NC2\C=C/C3=C(N=C(C=C3C(C)O)C(=O)OC(C)C4NC(=O)C5=CSC(=N5)C(NC(=O)C\6CSC(=N6)\C(NC(=O)C(NC(=O)C7=CSC(=N7)C8(CCC(=N/C8C9=CSC4=N9)\C%10=NC(=CS%10)C(=O)NC(=C)C(=O)NC(=C)C(N)=O)NC(=O)C(C)NC(=O)C(=C)NC(=O)C(C)NC1=O)C(C)O)=C\C)C(C)(O)C(C)O)C2O
Pyridone 6	174006716	457081-03-7	4		0	28.085	Jak inhibitor	CC(C)(C)C1=NC2=C([NH]1)C3=CC=C(F)C=C3C4=C2\C=C/NC4=O
tryptoline			-1.2	0.0009	-33.104	27.929		C1CC2=C(CN1)[NH]C3=CC=CC=C23
Pyrintegrin		1228445-38-2	2.4	3.2885	31	27.848		OC1=CC2=C(C=C1)N(CCC2)C3=NC(=NC=C3)NC4=CC=C(C=C4)[S+]([O-])(=O)NCC5CC5
CEP-33779	174006672	1346168-57-7	1.4	5.8992	25.5	27.794	Jak2 inhibitor	CN1CCN(CC1)C2=CC=CC(=C2)NC3=N[N]4C=CC=C(C5=CC=C(C=C5)[S+](C)([O-])=O)C4=N3
Torin-1	174006448	1222998-36-8	2.4	10.4904	31.218	27.658	mTOR inhibitor	CCC(=O)N1CCN(CC1)C2=C(C=C(C=C2)N3C(=O)\C=C/C4=C3C5=CC(=CC=C5N=C4)C6=CN=C7C=CC=CC7=C6)C(F)(F)F
URMC-099		1229582-33-5	2.4	5.2119	33.606	27.059		CN1CCN(CC1)CC2=CC=C(C=C2)C3=CC4=C([NH]C=C4C5=CC=C6[NH]C=CC6=C5)N=C3
NIDA-41020		502486-89-7	2.4	23.2809	30.517	26.906		COC1=CC=C(C=C1)C2=C(C)C(=N[N]2C3=CC=C(Cl)C=C3Cl)C(=O)NN4CCCCC4
NCGC00385284-01			-1.2	0.0012	-31.238	26.382		CC(/CC[C@@H]1C(=C)CC[C@@H]2[C@@](C)(CO[C@@H]3O[C@H](CO)[C@@H](O)[C@H](O)[C@H]3O)[C@H](O)CC[C@@]12C)=C\CO[C@@H]4O[C@H](CO)[C@@H](O)[C@H](O)[C@H]4O
podosporin A			4		0	26.174		C/C=C/C(=O)[C@@H](C)/C1=C/C(=O)/C2=C(/O[C@@]34CC[C@H](O)C(C)(C)[C@@H]3CC[C@H](C)[C@@]4(C)C2)C1=O
H-89	124892364	127243-85-0	4	1.8655	16.889	25.953	PKB/Akt Inhibitor	[O-][S+](=O)(NCCNC\C=C\C1=CC=C(Br)C=C1)C2=CC=CC3=CN=CC=C23
ML192		460331-61-7	4	0.5212	13.5	25.225		CC1=NC2=C(C3=C(CCCC3)S2)C(=N1)N4CCN(CC4)C(=O)C5=CC=CO5
NCGC00380931-01			2.4	11.4258	28.035	24.962		CC1(CCOC2OC(CO)C(O)C(O)C2O)CCC34OC3(C1)C(O)CC5C(C)(CCCC45C)C(O)=O
GLYCYRRHIZIC ACID, AMMONIUM SALT		1405-86-3	2.4	14.6892	26	23.95		CC1(C)[C@H](CC[C@@]2(C)C1CC[C@@]3(C)C\4CC[C@@]5(C)CC[C@@](C)(C[C@H]5C4=C/C(=O)C23)C([O-])=O)O[C@@H]6O[C@@H]([C@@H](O[C@@H]7O[C@@H]([C@@H](O)[C@H](O)[C@H]7O)C([O-])=O)[C@H](O)[C@H]6O)C([O-])=O
NCGC00384655-01			2.4	1.7385	29.123	23.913		CC(=O)O[C@H]1C(=O)[C@]2(C)C(O)C[C@H]3OC[C@@]3(OC(C)=O)[C@H]2[C@H](OC(=O)C4=CC=CC=C4)[C@]5(O)C[C@H](O)C(=C1C5(C)C)C
CEP-28122		1354545-57-5	1.4	0.5848	23.5	23.829		COC1=C(NC2=NC(=C(Cl)C=N2)N[C@@H]3[C@@H]\4C[C@@H](\C=C4)[C@@H]3C(N)=O)C=CC5=C1CC[C@H](CC5)N6CCOCC6
NCGC00385739-01			2.4	3.1257	24.5	23.021		C[C@@H]1O[C@@H](O[C@@H]2[C@@H](O)[C@@H](O)[C@@H](CO)O[C@H]2O[C@@H]3[C@@H](O)[C@H](O)[C@H](O[C@H]3O[C@H]4CC[C@@]5(C)C(CC[C@]6(C)C5C\C=C/7[C@@H]8CC(C)(C[C@@H](O)[C@]8(C)CC[C@@]67C)C(O)=O)[C@@]4(C)CO)C(O)=O)[C@H](O)[C@H](O)[C@H]1O
AF38469		1531634-31-7	2.4	5.2119	29.63	22.963		CC1=NC(=CC=C1)NC(=O)C2=CC=C(C=C2C(O)=O)C(F)(F)F
(+)-Pagoclone		133737-32-3	4		0	22.943		CC(C)CCC(=O)CC1N(C(=O)C2=CC=CC=C12)C3=CC=C4C=CC(=NC4=N3)Cl
NCGC00384860-01			2.4	18.4927	29.092	22.815		COC1=CC=C2[C@@H]3OC4=C(C=CC(=C4)O)[C@@H]3COC2=C1O
NCGC00386932-01			-1.4	0.0037	-26.549	22.589		COC(=O)C1=C(N=CC(=C1)Br)N2CCC(NC3CCCCC3)C(O)C2
Doxofylline		69975-86-6	4	0.5212	12.069	22.517		CN1C(=O)N(C)C2=C([N](CC3OCCO3)C=N2)C1=O
ALLOXAN		2244-11-3	2.4	5.2119	27.202	22.45		O=C1NC(=O)C(=O)C(=O)N1
OXYPHENBUTAZONE		7081-38-1, 129-20-4 [anhydrous]	2.4	23.2809	25.673	22.365		CCCCC1C(=O)N(N(C1=O)C2=CC=C(O)C=C2)C3=CC=CC=C3
URSOLIC ACID		77-52-1	4	0.5212	11.651	22.265	STAT-3 Inhibitor	C[C@@H]1CC[C@@]2(CC[C@]3(C)\C(=C/CC4[C@@]5(C)CC[C@H](O)C(C)(C)C5CC[C@@]34C)C2[C@H]1C)C(O)=O
NCGC00381003-01			2.4	2.4829	24.5	22.063		C[C@@H]1O[C@@H](OC2C(O)C(O)C(CO)OC2O[C@@H]3[C@@H](O)[C@H](O)[C@H](O[C@H]3O[C@H]4CC[C@@]5(C)C(CC[C@]6(C)C5C\C=C/7C8CC(C)(C)CC(O)[C@]8(C)CC[C@@]67C)C4(C)C)C(O)=O)[C@H](O)[C@H](O)[C@H]1O
BMS-863233 (XL-413)		1169562-71-3	2.4	26.1216	28.26	22.03		ClC1=CC2=C(OC3=C2NC(=N\C3=O)/[C@@H]4CCCN4)C=C1
Dabrafenib	174006404	405554-55-4	2.4	14.818	21.701	21.959	Raf kinase B Inhibitor	CC(C)(C)C1=NC(=C(S1)C2=NC(=NC=C2)N)C3=C(F)C(=CC=C3)N[S+]([O-])(=O)C4=C(F)C=CC=C4F
NCGC00168845-02			2.4	3.6125	27.125	21.796		OCC(=C)C(=O)O[C@H]1CC(=C)[C@@H]2C[C@H](O)C(=C)[C@@H]2[C@H]3OC(=O)C(=C)[C@H]13
19-hydroxysarmentogenin			4	0.0042	-11.504	21.793		C[C@]12CC(O)C3[C@@H](CC[C@@H]4C[C@@H](O)CC[C@]34CO)[C@@]1(O)CC[C@@H]2\C5=C\C(=O)OC5
CCG-2046	90341808		2.4	20.5962	23.719	21.779		CCCC1(C)C(C#N)(C#N)C1(C#N)C#N
Tipranavir		174484-41-4	2.4	26.1216	26.523	21.746		CCC[C@@]1(CCC2=CC=CC=C2)CC(=C([C@H](CC)C3=CC=CC(=C3)N[S+]([O-])(=O)C4=CC=C(C=N4)C(F)(F)F)/C(=O)O1)\O
Sitaxentan sodium		210421-74-2	2.4	26.1216	27.084	21.686		CC1=C(CC(=O)C2=C(C=CS2)[S](=O)(=O)[N-]C3=C(Cl)C(=NO3)C)C=C4OCOC4=C1
VU 0285683		[327056-22-4]	4		0	21.284		[F]C1=CC(=CC(=C1)C2=NC(=NO2)C3=NC=CC=C3)[C]#[N]
CHIR-124	174007007	405168-59-4	4	0.2349	12.362	21.269	Chk1 Inhibitor	ClC1=CC\2=C(NC(=O)\C(=C2N[C@@H]3CN4CCC3CC4)C5=NC6=C([NH]5)C=CC=C6)C=C1
Tioguanine	174007001	154-42-7	4		0	21.265	Purine Antagonist	NC/1=N/C2=C([NH]C=N2)C(=S)N1
DIHYDROCELASTROL			2.4	14.6892	26.088	21.22		CC1=C2C\C=C\3[C@@](C)(CC[C@@]4(C)[C@H]5C[C@@](C)(CC[C@]5(C)CC[C@]34C)C(O)=O)C2=CC(=C1O)O
CP-724714		383432-38-0	2.4	20.7491	23.5	21.165	HER2 (erbB2) Inhibitor	COCC(=O)NC/C=C/C1=CC=C2N=CN=C(NC3=CC=C(OC4=CN=C(C)C=C4)C(=C3)C)C2=C1
Edaravone		89-25-8	4	0.5212	11	20.973	Free Radical Scavenger	C\C1=N\N(C(=O)C1)C2=CC=CC=C2
Gynostemma Extract		80321-63-7	4	0.2558	11.02	20.385		CC(C)=CCC[C@](C)(O[C@@H]1O[C@H](CO[C@@H]2OC[C@@H](O)[C@H](O)[C@H]2O)[C@@H](O)[C@H](O)[C@H]1O)[C@H]3CC[C@]4(C)[C@@H]3[C@H](O)C[C@@H]5[C@@]6(C)CC[C@H](O[C@@H]7O[C@H](CO)[C@@H](O)[C@H](O)[C@H]7O)C(C)(C)[C@@H]6CC[C@@]45C
Oleanolic acid		508-02-1	4	0.0369	-10.709	20.263	Secretory Phospholipase A2 (sPLA2) Inhibitors	CC1(C)C[C@H](C2CC[C@]3(C)\C(=C/C[C@@H]4[C@@]5(C)CC[C@H](O)C(C)(C)[C@@H]5CC[C@@]34C)[C@@H]2C1)C(O)=O
ISRIB (trans-isomer)	363680856		4		0	-1.076	PERK-mediated unfolded protein response Inhibitor	ClC1=CC=C(OCC(=O)NC2CCC(CC2)NC(=O)COC3=CC=C(Cl)C=C3)C=C1
